# Retinoblastoma protein activity revealed by CRISPRi study of divergent Rbf1 and Rbf2 paralogs

**DOI:** 10.1101/2023.05.19.541454

**Authors:** Ana-Maria Raicu, Patricia Castanheira, David N. Arnosti

## Abstract

Retinoblastoma tumor suppressor proteins regulate the key transition from G1 to S phase of the cell cycle. The mammalian Rb family comprises Rb, p107, and p130, with overlapping and unique roles in gene regulation. Drosophila experienced an independent gene duplication event, leading to the Rbf1 and Rbf2 paralogs. To uncover the significance of paralogy in the Rb family, we used CRISPRi. We engineered dCas9 fusions to Rbf1 and Rbf2, and deployed them to gene promoters in developing Drosophila tissue to study their relative impacts on gene expression. On some genes, both Rbf1 and Rbf2 mediate potent repression, in a highly distance-dependent manner. In other cases, the two proteins have different effects on phenotype and gene expression, indicating different functional potential. In a direct comparison of Rb activity on endogenous genes and transiently transfected reporters, we found that only qualitative, but not key quantitative aspects of repression were conserved, indicating that the native chromatin environment generates context-specific effects of Rb activity. Our study uncovers the complexity of Rb-mediated transcriptional regulation in a living organism, which is clearly impacted by the different promoter landscapes and the evolution of the Rb proteins themselves.
