## Supplementary Table 1 for "Retinoblastoma protein activity revealed by CRISPRi study of divergent Rbf1 and Rbf2 paralogs": Supplementary Table 1.xlsx

### Sheet: Table 1
Gene name	Function	gRNA binding site	BDSC #	Rbf1 peak	Peak site	Peak score	Rbf2 peak	Peak site	Peak score	L3 imaginal disc expression	Rbf1 OE in wing discs	Rbf1 OE in embryos	Rbf2 OE in embryos	dCas9-Rbf1 phenotype	dCas9-Rbf2 phenotype	dCas9 phenotype	dCas9-VPR phenotype
E2F2	cell cycle repressor	-577, -672	78707	x	-536	89	x	-567	179		-0.26	-0.003	-0.29	X	X
Mpp6	M phase phosphoprotein	-18, +57	78707	x	-59	89	x	-28	179		-0.22	0.42	0.92	X	X
InR	Insulin receptor	-112, -420	78685	x	-14	71	x	-593	833		-0.16	0	0.02	x	x	x	x
				x	-595	363
wg	ligand in wnt signaling	-314, -366	67545								-0.2	0	-0.37		x	x	X
Acf	Nucleosome remodeling complex subunit	-42, -228	80174	x	651	155	x	610	219		-0.21	0.13	0.32	x	x	x	x
Pex2	Peroxisome protein	-70, -333	78252	x	-82	226	x	-52	390		-0.23	0.1	2.02	x	x		x
mcm6	Helicase subunit involved in DNA replication	-383, -438	79845	x	8	137	x	-27	124		-0.2	0.15	7.23	x	x	x	x
dpp	ligand in TGFb signaling	-3, -450	67554	x	-203	208					0.12	-0.06	-0.31	x	x	x	X
E2F1	cell cycle activator	-171, -238	78700	x	-620	102	x	-719	152		0.21	0.03	0.29
DNApol⍺180	Catalytic subunit of DNAP	-57, -202	78146	x	46	102	x	43	219			-0.43	0.14	x		x
Sta	Ribosomal protein	-72, -302	78627	x	-89	150	x	-49	260			0.02	-0.18
mRpS22	Mitochondrial ribosomal protein	-364, -476	78159	x	-84	84					-0.18	0.18	0.39
Atx2	Involved in eye development	-213, -476	77320	x	-82	177	x	-99	514		-0.08	0.21	-0.05	x			x
ct	transcription factor		67524									0.11	-23		x	x
Rbf1	Retinoblastoma factor 1	-65, -442	80755	x	-142	93	x	-254	227		6.9	5.29	0.17		x
Rbf2	Retinoblastoma factor 2	-187, -410	79982	x	45	93					-0.27	0.24	57.63
p53	transcription factor	-211, -327	80207	x	-62	124	x	-69	379		-0.02	0.12	2.54
				x	-113	75
GstE13	Glutathione transferase	-244, -471	77283	x	-50	124	x	-48	279		0.12	-0.33	0.53
vang	Establishes planar polarity in epithelia	-69, -332	79671	x	-42	80	x	-32	307		-0.05	0.23	0.25
EloB	Controls wing cell identity	-266, -374	79926								-0.17	0.03	0.98
Atf3	Activating transcription factor	-112, -283	80180								0.61	-0.19	-0.52	x			x
Mnn1	Regulates stress response	-23, -388	80730	x	-45	97	x	-46	243		-0.22	0.06	2.34
Wwox	oxidoreductase in OXPHOS	-191, -359	77229				x	-84	84		-0.37	0.23	2.79
chico	InR substrate	-312, -363	76114								-0.14	0.12	0.11
spen	Regulator of wnt signaling	-355, -424	80177				x	66	60		-0.12	0.05	0.25
dad	Inhibitory SMAD in dpp pathway	-294, -398	79923	x	-444	133	x	-398	239		0.08	0.11	-0.27
SIN3A	coreprepressor	-56, -142	78727								-0.15	0.18	0.17
L(2)37Cc	Involved in hypoxia, localizes to mitochondria	-53, -175	78654				x	-3	64		-0.17	-0.03	-0.47
